# Genomic resources for a historical collection of cultivated two-row European spring barley genotypes

**DOI:** 10.1101/2023.03.06.531259

**Authors:** Miriam Schreiber, Ronja Wonneberger, Allison M. Haaning, Max Coulter, Joanne Russell, Axel Himmelbach, Anne Fiebig, Gary J. Muehlbauer, Nils Stein, Robbie Waugh

## Abstract

Barley genomic resources are increasing rapidly, with the publication of a barley pangenome as one of the latest developments. Two-row spring barley cultivars are intensely studied as they are the source of high-quality grain for malting and distilling. Here we provide data from a European two-row spring barley population containing 209 different genotypes registered for the UK market between 1830 to 2014. The dataset encompasses RNA-sequencing data from six different tissues across a range of barley developmental stages, phenotypic datasets from two consecutive years of field-grown trials in the United Kingdom, Germany and the USA; and whole genome shotgun sequencing from all cultivars, which was used to complement the RNA-sequencing data for variant calling. The outcomes are a filtered SNP marker file, a phenotypic database and a large gene expression dataset providing a comprehensive resource which allows for downstream analyses like genome wide association studies or expression associations.
