## Supplemental Table 2 for "Genomic resources for a historical collection of cultivated two-row European spring barley genotypes"

### Sheet: RNA-seq
Supplemental Table 2: Raw read information for each RNA-sequencing and whole genome shotgun sequencing libraries.
Genotype	RNA-seq Tissue	Number of Paired-end Reads	RNA-seq Tissue	Number of Paired-end Reads	RNA-seq Tissue	Number of Paired-end Reads	RNA-seq Tissue	Number of Paired-end Reads	RNA-seq Tissue	Number of Paired-end Reads	RNA-seq Tissue	Number of Paired-end Reads
Aapo	Peduncle	43951711	Inflorescence	40777293	Spikelet	176449762	Grain	114612061	Crown	#N/A	Root	40637825
Abacus	Peduncle	49128217	Inflorescence	44886780	Spikelet	125075446	Grain	113942190	Crown	59522308	Root	36956310
Abava	Peduncle	44793185	Inflorescence	40038450	Spikelet	102859439	Grain	137288460	Crown	59289894	Root	46367209
Acoustic	Peduncle	44078327	Inflorescence	49518481	Spikelet	106262947	Grain	108747293	Crown	65540203	Root	47715601
Alabama	Peduncle	43008123	Inflorescence	52461259	Spikelet	117164416	Grain	98806188	Crown	61452564	Root	48019095
Alexis	Peduncle	43467330	Inflorescence	56682667	Spikelet	65420863	Grain	122905645	Crown	60581806	Root	40530559
Alliot	Peduncle	54279659	Inflorescence	56568356	Spikelet	94667501	Grain	122427411	Crown	65717913	Root	51934183
Aluminium	Peduncle	43513942	Inflorescence	51113745	Spikelet	83847651	Grain	147480945	Crown	54561009	Root	#N/A
Alva	Peduncle	51573150	Inflorescence	55525950	Spikelet	#N/A	Grain	88272739	Crown	65075491	Root	46684253
Anais	Peduncle	54888942	Inflorescence	49509528	Spikelet	86411026	Grain	95993576	Crown	70311606	Root	28555499
Annabell	Peduncle	48976223	Inflorescence	50750027	Spikelet	90992680	Grain	109922503	Crown	67302276	Root	#N/A
Apex	Peduncle	44490020	Inflorescence	49425187	Spikelet	93558166	Grain	108408317	Crown	64064749	Root	55518148
Appaloosa	Peduncle	47534500	Inflorescence	47851100	Spikelet	114721167	Grain	126864728	Crown	58929472	Root	53827776
Aramir	Peduncle	45363078	Inflorescence	43329988	Spikelet	82497619	Grain	94122408	Crown	43704892	Root	64080795
Armelle	Peduncle	65748770	Inflorescence	47621683	Spikelet	92307388	Grain	124631474	Crown	55776057	Root	70464382
Arvo	Peduncle	55310911	Inflorescence	56153654	Spikelet	107887003	Grain	89948763	Crown	54565393	Root	54101646
Athos	Peduncle	41180006	Inflorescence	53181306	Spikelet	111387183	Grain	96718117	Crown	55384188	Root	33359563
Atlas	Peduncle	45824401	Inflorescence	40431235	Spikelet	73502009	Grain	82264340	Crown	63127859	Root	58488663
Avalon	Peduncle	46271175	Inflorescence	54734931	Spikelet	146597703	Grain	54304382	Crown	60234447	Root	44208614
Avec	Peduncle	53763867	Inflorescence	44418538	Spikelet	103095130	Grain	72652954	Crown	#N/A	Root	53179011
Balder	Peduncle	43571725	Inflorescence	53884012	Spikelet	184102209	Grain	75703565	Crown	60750222	Root	81389952
Balder J	Peduncle	54745162	Inflorescence	40460951	Spikelet	95347809	Grain	95789130	Crown	71886253	Root	67606635
Balga	Peduncle	42279968	Inflorescence	48735814	Spikelet	91484603	Grain	62879154	Crown	54350747	Root	75965105
Barke	Peduncle	46440060	Inflorescence	50849018	Spikelet	66746844	Grain	88529904	Crown	61776569	Root	64693033
Baronesse	Peduncle	47975006	Inflorescence	50164279	Spikelet	61750930	Grain	76549351	Crown	54970148	Root	63219247
Beatrix	Peduncle	47575125	Inflorescence	43717270	Spikelet	63962224	Grain	79741847	Crown	62110576	Root	56791409
Beka	Peduncle	53056748	Inflorescence	46415387	Spikelet	74061645	Grain	79371465	Crown	#N/A	Root	#N/A
Berac	Peduncle	43962179	Inflorescence	73203274	Spikelet	90306600	Grain	105970734	Crown	63701644	Root	53303435
Berenice	Peduncle	50947851	Inflorescence	40950381	Spikelet	87070583	Grain	88150811	Crown	61226560	Root	59465557
Berwick	Peduncle	46609221	Inflorescence	43697818	Spikelet	79929621	Grain	101857785	Crown	56142401	Root	62330975
Betzes	Peduncle	45215194	Inflorescence	45265990	Spikelet	72362233	Grain	85854242	Crown	77128345	Root	54743758
Binder	Peduncle	51182784	Inflorescence	51603379	Spikelet	66312335	Grain	83071540	Crown	61122152	Root	59417068
Binder Abed	Peduncle	#N/A	Inflorescence	#N/A	Spikelet	182774884	Grain	89949070	Crown	58655317	Root	72900088
Birgitta	Peduncle	50491487	Inflorescence	54625990	Spikelet	55553701	Grain	82055473	Crown	66849267	Root	68519457
Blenheim	Peduncle	45178217	Inflorescence	44242366	Spikelet	77922913	Grain	98593578	Crown	49341450	Root	66010426
Bogart	Peduncle	53709115	Inflorescence	46307982	Spikelet	#N/A	Grain	150306910	Crown	55755958	Root	71519812
Bonus	Peduncle	41878811	Inflorescence	45655477	Spikelet	65414345	Grain	120482036	Crown	64728711	Root	59197407
Braemar	Peduncle	46712206	Inflorescence	48990195	Spikelet	51595494	Grain	191622775	Crown	58512938	Root	55725194
Brazil	Peduncle	76267512	Inflorescence	#N/A	Spikelet	#N/A	Grain	#N/A	Crown	#N/A	Root	#N/A
Britta	Peduncle	40898785	Inflorescence	57843838	Spikelet	59709102	Grain	81277493	Crown	59426048	Root	51280962
Camargue	Peduncle	42874976	Inflorescence	51052439	Spikelet	101436333	Grain	98518736	Crown	57344318	Root	57149605
Campala	Peduncle	52794410	Inflorescence	44892130	Spikelet	114476378	Grain	100043193	Crown	52087930	Root	58682615
Carlsberg	Peduncle	41421595	Inflorescence	63377201	Spikelet	141295947	Grain	153252445	Crown	78579906	Root	#N/A
Cellar	Peduncle	43253632	Inflorescence	41604377	Spikelet	120039973	Grain	145106940	Crown	71962325	Root	#N/A
Centurion	Peduncle	46336300	Inflorescence	41999424	Spikelet	115911596	Grain	95843499	Crown	71530344	Root	70760055
Century	Peduncle	43400498	Inflorescence	48582339	Spikelet	181483437	Grain	135429267	Crown	52347717	Root	54639244
Chad	Peduncle	46229271	Inflorescence	40288844	Spikelet	76349328	Grain	93472775	Crown	62519323	Root	80965262
Chalice	Peduncle	49512128	Inflorescence	46796170	Spikelet	179111261	Grain	65397340	Crown	51137053	Root	68599909
Chariot	Peduncle	55851052	Inflorescence	49551192	Spikelet	120428801	Grain	#N/A	Crown	62267570	Root	53310025
Chaser	Peduncle	49945259	Inflorescence	46034024	Spikelet	128913354	Grain	95979588	Crown	56056845	Root	64735884
Chevalier Tystofte 2	Peduncle	52677886	Inflorescence	44108863	Spikelet	223552979	Grain	143526920	Crown	44333690	Root	69745115
Chieftain	Peduncle	50223496	Inflorescence	46003657	Spikelet	194009618	Grain	86411424	Crown	64740370	Root	61704700
Chime	Peduncle	71557316	Inflorescence	65799631	Spikelet	99435165	Grain	159785008	Crown	52946205	Root	65353935
Cilla	Peduncle	47144824	Inflorescence	51272764	Spikelet	70849383	Grain	104452237	Crown	#N/A	Root	#N/A
Claret	Peduncle	44302797	Inflorescence	42946619	Spikelet	57417780	Grain	71879210	Crown	63827537	Root	50569352
Class	Peduncle	61664731	Inflorescence	42265891	Spikelet	71320531	Grain	75824064	Crown	90389572	Root	51394454
Cocktail	Peduncle	51367347	Inflorescence	41888298	Spikelet	66126287	Grain	63328498	Crown	51923962	Root	76060920
Colada	Peduncle	47689947	Inflorescence	42049631	Spikelet	74114695	Grain	56254887	Crown	62828107	Root	63094340
Concerto	Peduncle	44118489	Inflorescence	43791920	Spikelet	57821625	Grain	76052572	Crown	51709504	Root	62696183
Cooper	Peduncle	45897234	Inflorescence	55401383	Spikelet	71685949	Grain	63273621	Crown	51644809	Root	49880432
Cork	Peduncle	55328509	Inflorescence	49081910	Spikelet	55149484	Grain	74205479	Crown	53740778	Root	51790119
Corniche	Peduncle	48430712	Inflorescence	44189672	Spikelet	60519230	Grain	90216129	Crown	54499271	Root	65475529
Crusader	Peduncle	54430864	Inflorescence	44229278	Spikelet	56708083	Grain	67937516	Crown	68409861	Root	52810434
Dallas	Peduncle	#N/A	Inflorescence	43033857	Spikelet	73780173	Grain	66728233	Crown	#N/A	Root	#N/A
Dandy	Peduncle	47041936	Inflorescence	50378429	Spikelet	158282788	Grain	61132542	Crown	#N/A	Root	#N/A
Deba Abed	Peduncle	57986651	Inflorescence	46287911	Spikelet	104056316	Grain	68575627	Crown	59860873	Root	56448728
Decanter	Peduncle	49449405	Inflorescence	44450963	Spikelet	91348798	Grain	55063165	Crown	63202741	Root	60503689
Delibes	Peduncle	#N/A	Inflorescence	41237328	Spikelet	85705673	Grain	61768419	Crown	64559700	Root	54485079
Delta	Peduncle	42666765	Inflorescence	56477364	Spikelet	55447978	Grain	66532930	Crown	60014376	Root	67719015
Derkado	Peduncle	59820990	Inflorescence	48387412	Spikelet	58837659	Grain	64644728	Crown	53817898	Root	49300788
Diamant	Peduncle	50284937	Inflorescence	54536644	Spikelet	79839599	Grain	81168471	Crown	57307011	Root	50112541
Digger	Peduncle	52679220	Inflorescence	51828394	Spikelet	70421160	Grain	62945898	Crown	60138487	Root	52613089
Dina	Peduncle	45378545	Inflorescence	40111472	Spikelet	70780121	Grain	57752849	Crown	62125079	Root	49130672
Domen	Peduncle	44288664	Inflorescence	54882655	Spikelet	55606863	Grain	63001793	Crown	124764760	Root	58042401
Drake	Peduncle	57526150	Inflorescence	43198975	Spikelet	67507003	Grain	58101874	Crown	55031613	Root	46689556
Drost	Peduncle	48238055	Inflorescence	45570812	Spikelet	64200800	Grain	64548584	Crown	59772298	Root	60074677
Drum	Peduncle	43641165	Inflorescence	44596584	Spikelet	126808846	Grain	66097810	Crown	68541969	Root	64851459
Egmont	Peduncle	42637767	Inflorescence	42943084	Spikelet	118958014	Grain	123199716	Crown	57952209	Root	71307751
Emir	Peduncle	43629751	Inflorescence	45176979	Spikelet	88760669	Grain	89183581	Crown	68760782	Root	69304954
Fairytale	Peduncle	44974943	Inflorescence	48230848	Spikelet	121607189	Grain	92963482	Crown	54399031	Root	88099748
Favorit	Peduncle	53269117	Inflorescence	#N/A	Spikelet	137727272	Grain	70486878	Crown	53322647	Root	85626517
Forensic	Peduncle	47027599	Inflorescence	53488995	Spikelet	129291930	Grain	72300419	Crown	56922015	Root	83417673
Freja	Peduncle	#N/A	Inflorescence	#N/A	Spikelet	169462685	Grain	73276830	Crown	66498396	Root	87290425
Georgie	Peduncle	56999748	Inflorescence	48518554	Spikelet	85012885	Grain	80243780	Crown	74416255	Root	84910417
Gitane	Peduncle	46666082	Inflorescence	42353749	Spikelet	158544486	Grain	89785441	Crown	60313610	Root	45109732
Golden Promise	Peduncle	43417129	Inflorescence	44943122	Spikelet	106464389	Grain	81707004	Crown	54264043	Root	91013975
Golf	Peduncle	49226918	Inflorescence	46295623	Spikelet	64499746	Grain	91754959	Crown	58687078	Root	82807781
Gull	Peduncle	43099577	Inflorescence	49278743	Spikelet	82469434	Grain	#N/A	Crown	54266773	Root	89056578
Gundel	Peduncle	41944080	Inflorescence	50727674	Spikelet	101431972	Grain	79912140	Crown	64955628	Root	82096519
Hart	Peduncle	57015342	Inflorescence	50820172	Spikelet	59128702	Grain	107254467	Crown	60926422	Root	70870533
Hellas	Peduncle	45047534	Inflorescence	40708119	Spikelet	62118079	Grain	100364224	Crown	54479262	Root	79757916
Helmi	Peduncle	42169383	Inflorescence	50272838	Spikelet	77082644	Grain	90344882	Crown	#N/A	Root	#N/A
Hemingway	Peduncle	53760665	Inflorescence	59579539	Spikelet	100396540	Grain	#N/A	Crown	55966721	Root	82488807
Heron	Peduncle	41674779	Inflorescence	47838864	Spikelet	79404263	Grain	70444842	Crown	48985756	Root	79939571
Husky AFP2429	Peduncle	54341811	Inflorescence	47412904	Spikelet	77640238	Grain	63769645	Crown	48624180	Root	96117959
Imidis	Peduncle	48028195	Inflorescence	52044522	Spikelet	135296168	Grain	63558455	Crown	47564080	Root	44249062
Impala	Peduncle	48816430	Inflorescence	55727504	Spikelet	94254878	Grain	59822816	Crown	49680106	Root	97301128
Infinium	Peduncle	47200520	Inflorescence	63894506	Spikelet	65261609	Grain	58672294	Crown	51693032	Root	92368742
Ingrid	Peduncle	50072044	Inflorescence	#N/A	Spikelet	87286263	Grain	87684426	Crown	52621807	Root	#N/A
Invictus	Peduncle	41052456	Inflorescence	56504910	Spikelet	93680101	Grain	62371023	Crown	55913575	Root	77240962
Isabella	Peduncle	53899047	Inflorescence	49442702	Spikelet	113844906	Grain	85153420	Crown	60656640	Root	73975735
Isaria	Peduncle	55234765	Inflorescence	48151487	Spikelet	62206589	Grain	98517333	Crown	65162022	Root	86923948
KWS Irina	Peduncle	44459777	Inflorescence	47988455	Spikelet	#N/A	Grain	#N/A	Crown	#N/A	Root	#N/A
KWS Orphelia	Peduncle	45655428	Inflorescence	45491750	Spikelet	69818941	Grain	129238511	Crown	54181125	Root	70354407
KWS Vitara	Peduncle	57328011	Inflorescence	#N/A	Spikelet	75042196	Grain	123188398	Crown	48492926	Root	64615193
Kassima	Peduncle	42938341	Inflorescence	54578340	Spikelet	65341848	Grain	152141841	Crown	88094418	Root	91976512
Klaxon	Peduncle	41956025	Inflorescence	45309878	Spikelet	56516719	Grain	90464009	Crown	64456455	Root	92448473
Koral	Peduncle	51758549	Inflorescence	55188771	Spikelet	69479809	Grain	#N/A	Crown	53646623	Root	80081839
Krystal	Peduncle	59759021	Inflorescence	52803939	Spikelet	74876617	Grain	81617149	Crown	50209530	Root	43900923
Kym	Peduncle	#N/A	Inflorescence	42432986	Spikelet	96283067	Grain	96033038	Crown	56818223	Root	#N/A
Landlord	Peduncle	43634695	Inflorescence	41641062	Spikelet	87592762	Grain	109530988	Crown	52522985	Root	63569603
Lenta	Peduncle	50731473	Inflorescence	44989565	Spikelet	108031956	Grain	78378295	Crown	53351497	Root	58589481
Livet	Peduncle	42576092	Inflorescence	49882835	Spikelet	102590430	Grain	84868426	Crown	77350296	Root	58635963
Lud	Peduncle	48215106	Inflorescence	#N/A	Spikelet	125987289	Grain	80222565	Crown	53363674	Root	69369637
Macaw	Peduncle	44166297	Inflorescence	59299044	Spikelet	114534838	Grain	65546153	Crown	54631646	Root	60625205
Maja	Peduncle	41298173	Inflorescence	44126592	Spikelet	170094023	Grain	88488406	Crown	50794308	Root	57436441
Mala	Peduncle	46605785	Inflorescence	53673995	Spikelet	75760967	Grain	#N/A	Crown	52590867	Root	50726596
Maresi	Peduncle	52515762	Inflorescence	53049217	Spikelet	85327083	Grain	64007759	Crown	58481334	Root	83062547
Maris Mink	Peduncle	60975693	Inflorescence	45188182	Spikelet	99408259	Grain	61975175	Crown	49140308	Root	82873241
Maypole	Peduncle	63602754	Inflorescence	41007807	Spikelet	129256277	Grain	91124758	Crown	52786591	Root	45345948
Meltan	Peduncle	44627368	Inflorescence	45455844	Spikelet	#N/A	Grain	96182442	Crown	46447604	Root	64532223
Midas	Peduncle	43894675	Inflorescence	64010710	Spikelet	77157480	Grain	82357356	Crown	49080001	Root	79549394
Momentum	Peduncle	49147295	Inflorescence	56335691	Spikelet	72578787	Grain	79996044	Crown	47793312	Root	62141170
Natasha	Peduncle	45546095	Inflorescence	41640885	Spikelet	71229375	Grain	65946576	Crown	57603420	Root	55387324
Natasia	Peduncle	51495703	Inflorescence	51063735	Spikelet	72056558	Grain	75199250	Crown	59663603	Root	56801737
Nomad	Peduncle	44423058	Inflorescence	40701571	Spikelet	81269559	Grain	75714498	Crown	60253721	Root	67439766
Nordal	Peduncle	50686466	Inflorescence	56171423	Spikelet	84365647	Grain	82781431	Crown	51678359	Root	56697066
Novello	Peduncle	44947073	Inflorescence	40616020	Spikelet	69600198	Grain	83878991	Crown	62796644	Root	65731216
Odyssey	Peduncle	54618333	Inflorescence	49432315	Spikelet	79340294	Grain	77001481	Crown	#N/A	Root	#N/A
Okos	Peduncle	53187289	Inflorescence	42375880	Spikelet	#N/A	Grain	85480793	Crown	53645663	Root	64722060
Olympus	Peduncle	43500613	Inflorescence	48473752	Spikelet	65205774	Grain	71593239	Crown	54028521	Root	52682808
Optic	Peduncle	#N/A	Inflorescence	#N/A	Spikelet	#N/A	Grain	48856686	Crown	53689709	Root	66775120
Orbit	Peduncle	42112659	Inflorescence	42587929	Spikelet	94184224	Grain	90968393	Crown	47505824	Root	64183034
Otto	Peduncle	42561195	Inflorescence	57106285	Spikelet	58191212	Grain	78601848	Crown	48729877	Root	69249706
Overture	Peduncle	52402283	Inflorescence	52786459	Spikelet	92686846	Grain	75150268	Crown	#N/A	Root	44249065
Paloma	Peduncle	45346947	Inflorescence	41660487	Spikelet	63752124	Grain	72907075	Crown	55224870	Root	51688683
Pewter	Peduncle	40169706	Inflorescence	51882446	Spikelet	98407547	Grain	81068769	Crown	55571678	Root	66183062
Pitcher	Peduncle	#N/A	Inflorescence	#N/A	Spikelet	74097509	Grain	61332502	Crown	52065551	Root	67041314
Poker	Peduncle	54721402	Inflorescence	43640982	Spikelet	79589414	Grain	96751613	Crown	52075923	Root	63853280
Potter	Peduncle	51574104	Inflorescence	53698722	Spikelet	72211148	Grain	83576987	Crown	56555054	Root	62912790
Power	Peduncle	#N/A	Inflorescence	#N/A	Spikelet	76254687	Grain	104336378	Crown	51207051	Root	55580632
Prague	Peduncle	56448996	Inflorescence	48568296	Spikelet	80091030	Grain	86251572	Crown	49537416	Root	82572341
Prestige	Peduncle	57355055	Inflorescence	40854287	Spikelet	107802752	Grain	#N/A	Crown	51796325	Root	51467856
Prisma	Peduncle	54366116	Inflorescence	50693363	Spikelet	54866138	Grain	64922589	Crown	50509404	Root	66100288
Proctor	Peduncle	49956006	Inflorescence	41042142	Spikelet	70494109	Grain	150593984	Crown	52208548	Root	63726230
Prodigal	Peduncle	49381095	Inflorescence	43905155	Spikelet	98461505	Grain	132511350	Crown	52808339	Root	71304535
Propino	Peduncle	41543328	Inflorescence	43297234	Spikelet	65837074	Grain	151976508	Crown	51058722	Root	59024052
Publican	Peduncle	46572919	Inflorescence	50001516	Spikelet	67060461	Grain	85651241	Crown	50182225	Root	63434770
Quench	Peduncle	54726122	Inflorescence	44233952	Spikelet	73186973	Grain	104953056	Crown	65779451	Root	#N/A
RGT Conquest	Peduncle	51272172	Inflorescence	39969070	Spikelet	124208837	Grain	109561629	Crown	#N/A	Root	47922840
RGT Planet	Peduncle	50114791	Inflorescence	55239942	Spikelet	188730553	Grain	117783552	Crown	45326303	Root	63655557
Rainbow	Peduncle	47428391	Inflorescence	57920194	Spikelet	59925221	Grain	136692243	Crown	57049872	Root	60774508
Rapid	Peduncle	45288257	Inflorescence	43377245	Spikelet	78785585	Grain	145226636	Crown	58751329	Root	61945579
Reggae	Peduncle	45801722	Inflorescence	49841929	Spikelet	79883450	Grain	89730618	Crown	46099904	Root	58652372
Renaissance	Peduncle	59038028	Inflorescence	58177277	Spikelet	70784825	Grain	99205869	Crown	53609479	Root	65613537
Renata	Peduncle	45116236	Inflorescence	42432330	Spikelet	78065067	Grain	88223512	Crown	#N/A	Root	65794030
Rhynchostar	Peduncle	48522774	Inflorescence	44372845	Spikelet	64330667	Grain	80399114	Crown	45998567	Root	64021698
Ria	Peduncle	40273580	Inflorescence	42087248	Spikelet	103925018	Grain	135469772	Crown	48979179	Root	70838440
Rika	Peduncle	52481141	Inflorescence	59445407	Spikelet	70434402	Grain	65575210	Crown	52336249	Root	52773849
Riviera	Peduncle	42321582	Inflorescence	44946780	Spikelet	93681749	Grain	109914805	Crown	55582746	Root	76750198
Romi	Peduncle	60837812	Inflorescence	59365232	Spikelet	73559294	Grain	105362120	Crown	54616041	Root	52529083
Rummy	Peduncle	60933520	Inflorescence	41774474	Spikelet	83287643	Grain	77434588	Crown	48948183	Root	60431692
SW Scania	Peduncle	49336997	Inflorescence	47817389	Spikelet	64712303	Grain	#N/A	Crown	38949076	Root	66689708
SY Taberna	Peduncle	54514341	Inflorescence	59952294	Spikelet	62164549	Grain	101062612	Crown	49000406	Root	53886882
SY Universal	Peduncle	#N/A	Inflorescence	42780175	Spikelet	78543174	Grain	87750164	Crown	48825143	Root	52342046
Salka	Peduncle	49368341	Inflorescence	66863693	Spikelet	69782340	Grain	78076998	Crown	48966096	Root	58735480
Saloon	Peduncle	44871927	Inflorescence	43874509	Spikelet	61877528	Grain	68439334	Crown	50932169	Root	57985997
Salve	Peduncle	44944695	Inflorescence	41716218	Spikelet	46738941	Grain	73106164	Crown	53664501	Root	58103971
Scandium	Peduncle	47106913	Inflorescence	53524223	Spikelet	46174733	Grain	73798204	Crown	45299963	Root	75595836
Scarlett	Peduncle	48574260	Inflorescence	54643370	Spikelet	53351994	Grain	79837218	Crown	46678006	Root	55835682
Sebastian	Peduncle	45553254	Inflorescence	56446709	Spikelet	82189430	Grain	74970923	Crown	52189875	Root	60037534
Senat	Peduncle	48172080	Inflorescence	44661270	Spikelet	63076803	Grain	62843461	Crown	51290011	Root	62169536
Simba	Peduncle	51772732	Inflorescence	51169801	Spikelet	58253388	Grain	90300180	Crown	57802707	Root	65706037
Simon	Peduncle	53489057	Inflorescence	48945657	Spikelet	46962491	Grain	78869735	Crown	48831696	Root	50530680
Skittle	Peduncle	44572897	Inflorescence	46668978	Spikelet	78652483	Grain	78351327	Crown	54753882	Root	55848744
Spartan	Peduncle	44216392	Inflorescence	45658085	Spikelet	54090965	Grain	99036818	Crown	52443730	Root	50093207
Spey	Peduncle	45329030	Inflorescence	59458546	Spikelet	60707021	Grain	80305945	Crown	53182224	Root	50972722
Spire	Peduncle	40360856	Inflorescence	42281661	Spikelet	60741740	Grain	86140320	Crown	52029945	Root	49943057
Starlight	Peduncle	40953375	Inflorescence	55663313	Spikelet	57972044	Grain	129455363	Crown	52968548	Root	52299837
Static	Peduncle	42682978	Inflorescence	64053814	Spikelet	58671040	Grain	80923171	Crown	53758159	Root	58403014
Steffi	Peduncle	45739882	Inflorescence	52120818	Spikelet	86390967	Grain	89256747	Crown	53550793	Root	55451700
Steina	Peduncle	44354804	Inflorescence	46737703	Spikelet	55794448	Grain	110071378	Crown	53980374	Root	54798568
Stendes	Peduncle	40176001	Inflorescence	53128022	Spikelet	63891585	Grain	82489495	Crown	47838941	Root	51443544
Sultan	Peduncle	54154870	Inflorescence	54076597	Spikelet	116869384	Grain	81023312	Crown	57952594	Root	53356669
Summit	Peduncle	43361516	Inflorescence	57801789	Spikelet	63711856	Grain	82356603	Crown	56346106	Root	67496716
Tankard	Peduncle	45219572	Inflorescence	57242655	Spikelet	60642025	Grain	91634244	Crown	70958405	Root	66323066
Taphouse	Peduncle	50503664	Inflorescence	50743812	Spikelet	55849027	Grain	83042699	Crown	65266641	Root	70496845
Tartan	Peduncle	49141370	Inflorescence	52853234	Spikelet	55190575	Grain	83812192	Crown	#N/A	Root	#N/A
Tavern	Peduncle	52865932	Inflorescence	58826345	Spikelet	66946314	Grain	99059422	Crown	66003576	Root	52943885
Tennis	Peduncle	44638096	Inflorescence	#N/A	Spikelet	63218529	Grain	105407576	Crown	50326775	Root	69519311
Tocada	Peduncle	43888758	Inflorescence	41484702	Spikelet	57402570	Grain	95544362	Crown	49350794	Root	54397747
Tremois	Peduncle	49059182	Inflorescence	44025940	Spikelet	68466497	Grain	85389611	Crown	47844466	Root	57447229
Trinity	Peduncle	47637449	Inflorescence	70489735	Spikelet	81031373	Grain	94467952	Crown	58579868	Root	68779142
Triumph	Peduncle	#N/A	Inflorescence	47789510	Spikelet	#N/A	Grain	#N/A	Crown	53824123	Root	62464773
Troubadour	Peduncle	41568129	Inflorescence	43660793	Spikelet	81384355	Grain	99391477	Crown	49923862	Root	57895869
Tweed	Peduncle	63909946	Inflorescence	43667074	Spikelet	71416529	Grain	96128329	Crown	#N/A	Root	#N/A
Tyne	Peduncle	51387355	Inflorescence	42154308	Spikelet	62449902	Grain	102340478	Crown	#N/A	Root	#N/A
Union	Peduncle	42519988	Inflorescence	49477729	Spikelet	56022203	Grain	95104068	Crown	47000916	Root	63869371
Vada	Peduncle	43651992	Inflorescence	54278896	Spikelet	65071266	Grain	107718152	Crown	61087541	Root	61342317
Valticky	Peduncle	47084688	Inflorescence	#N/A	Spikelet	60803892	Grain	115705693	Crown	55750772	Root	60137942
Vankkuri	Peduncle	51985718	Inflorescence	48165318	Spikelet	130240886	Grain	114742456	Crown	52788393	Root	62154561
Velvet	Peduncle	65428237	Inflorescence	46808325	Spikelet	55089282	Grain	64755477	Crown	56313099	Root	51665843
Villa	Peduncle	44642721	Inflorescence	46617942	Spikelet	#N/A	Grain	110041550	Crown	46815739	Root	72153898
Volla	Peduncle	53838952	Inflorescence	46338055	Spikelet	66352096	Grain	185009520	Crown	61641053	Root	61891642
Waggon	Peduncle	41792625	Inflorescence	46261263	Spikelet	75708425	Grain	101633251	Crown	44669706	Root	#N/A
Westminster	Peduncle	51839027	Inflorescence	47552009	Spikelet	128921967	Grain	165008549	Crown	45148584	Root	56600465
Wing	Peduncle	52387582	Inflorescence	45407151	Spikelet	46313617	Grain	#N/A	Crown	63955046	Root	57532145
Wisa	Peduncle	54675718	Inflorescence	45497008	Spikelet	102629414	Grain	130304750	Crown	46248341	Root	56563487
Zephyr 2RSB	Peduncle	52103594	Inflorescence	54280365	Spikelet	115748939	Grain	120707700	Crown	50638272	Root	58729812

### Sheet: WGS
Supplemental Table 2: Raw read information for each RNA-sequencing and whole genome shotgun sequencing libraries.
Genotype	Number of Paired-end Reads
Aapo	50128314
Abacus	49319194
Abava	37155560
Acoustic	49349186
Alabama	49922489
Alexis	45750357
Alliot	49665902
Aluminium	42299964
Alva	51923075
Anais	35621970
Annabell	48128913
Apex	37960695
Appaloosa	48398800
Aramir	53636294
Armelle	42950698
Arvo	32004647
Athos	57498821
Atlas	48721737
Avalon	38987337
Avec	41269393
Balder	35329993
Balder J	29873547
Balga	21844411
Barke	64382166
Baronesse	55558776
Beatrix	44265202
Beka	36599365
Berac	55449670
Berenice	55877905
Berwick	57035344
Betzes	42240338
Binder	42296204
Binder Abed	44408671
Birgitta	49383387
Blenheim	52829130
Bogart	36943916
Bonus	41053402
Braemar	44084036
Brazil	52058639
Britta	#N/A
Camargue	44940907
Campala	42130197
Carlsberg	48957023
Cellar	53542258
Centurion	45828722
Century	49812347
Chad	68407636
Chalice	67059414
Chariot	51757621
Chaser	48111529
Chevalier Tystofte 2	68722127
Chieftain	52338273
Chime	57415299
Cilla	51281094
Claret	57162588
Class	70295236
Cocktail	77854982
Colada	61636086
Concerto	57541864
Cooper	57549190
Cork	47540893
Corniche	32168287
Crusader	71202191
Dallas	81157735
Dandy	70384737
Deba Abed	59818410
Decanter	67771194
Delibes	70724401
Delta	69488643
Derkado	55685200
Diamant	67828842
Digger	42441496
Dina	41693943
Domen	52689255
Drake	46481743
Drost	45525075
Drum	31612495
Egmont	50529522
Emir	57729621
Fairytale	47565478
Favorit	56362616
Forensic	58849221
Freja	64832051
Georgie	48046537
Gitane	51644901
Golden Promise	72949087
Golf	91259088
Gull	64492014
Gundel	36608041
Hart	71422033
Hellas	61167883
Helmi	77581806
Hemingway	80459680
Heron	79884746
Husky AFP2429	70755754
Imidis	52734832
Impala	60390210
Infinium	77869001
Ingrid	75195521
Invictus	80944562
Isabella	82649344
Isaria	74622510
KWS Irina	#N/A
KWS Orphelia	69628942
KWS Vitara	67415986
Kassima	90021396
Klaxon	63991007
Koral	70246485
Krystal	70130264
Kym	44271769
Landlord	61524313
Lenta	77886461
Livet	77822443
Lud	72586014
Macaw	79133496
Maja	80655624
Mala	80079975
Maresi	52759841
Maris Mink	67137442
Maypole	68851935
Meltan	71276464
Midas	85638890
Momentum	91837818
Natasha	76840224
Natasia	87595100
Nomad	50083869
Nordal	54245135
Novello	54734030
Odyssey	63333954
Okos	60437466
Olympus	75001629
Optic	69000411
Orbit	56574117
Otto	55324296
Overture	59997632
Paloma	70953729
Pewter	70646290
Pitcher	58742453
Poker	79419850
Potter	76123709
Power	58253054
Prague	52855219
Prestige	66521511
Prisma	53996955
Proctor	66812000
Prodigal	73244035
Propino	64362873
Publican	67358872
Quench	55835071
RGT Conquest	70130345
RGT Planet	65982933
Rainbow	58385973
Rapid	64569859
Reggae	85469036
Renaissance	85561561
Renata	64149154
Rhynchostar	59406728
Ria	52415647
Rika	57874152
Riviera	46499761
Romi	68384295
Rummy	53750168
SW Scania	53352709
SY Taberna	49230584
SY Universal	45810387
Salka	64252083
Saloon	63217729
Salve	60794065
Scandium	58935012
Scarlett	54402920
Sebastian	69860996
Senat	69715150
Simba	69235591
Simon	82271763
Skittle	66007617
Spartan	67800436
Spey	48062973
Spire	53469179
Starlight	74156094
Static	70709643
Steffi	71910929
Steina	55928250
Stendes	45186534
Sultan	45013819
Summit	46814492
Tankard	45696770
Taphouse	55608045
Tartan	60926058
Tavern	55862230
Tennis	51144380
Tocada	59885045
Tremois	56966017
Trinity	57302403
Triumph	53957613
Troubadour	52332954
Tweed	48018023
Tyne	45545747
Union	51906508
Vada	51902151
Valticky	49789797
Vankkuri	49334644
Velvet	42054572
Villa	49210532
Volla	62303316
Waggon	55630129
Westminster	58521702
Wing	69167102
Wisa	68047280
Zephyr 2RSB	63574041
