## Supplemental Table 3 for "Genomic resources for a historical collection of cultivated two-row European spring barley genotypes"

### Sheet: Sheet1
Supplemental Table 3: A summary of the phenotypic traits and a description on how they were scored. It lists which sites and years the scoring was done and which were used for BLUP calculation.
Abbreviations: JHI2019 (James Hutton Institute in field trial in 2019), JHI_Poly2019 (James Hutton Insitute in polytunnel in 2019), UMN2019 (University of Minnesota in field trial in 2019), IPK2019 (Gatersleben in field trial in 2019), JHI2020 (James Hutton Institute in field trial in 2020), UMN2020 (University of Minnesota in field trial in 2020), IPK2020 (Gatersleben in field trial in 2020)
Trait	Method	Phenotype Scored	Used for BLUP calculation
Development traits
Days to awn tipping	50% of the main tiller awns per plot have emerged up to 1 cm out of the flag leaf sheath. Recorded as days since sowing	IPK2019, IPK2020, JHI2019, JHI2020, UMN2019, UMN2020	IPK2019, IPK2020, JHI20202, UMN2019, UMN2020
Days to heading	50% of the main tiller spikes per plot have emerged halfway out of the flag leaf sheath. Recorded as days since sowing	IPK2019, IPK2020, JHI2020, UMN2019, UMN2020	IPK2019, IPK2020, JHI2020, UMN2019, UMN2020
Days to senescence	50% of the main tiller peduncles per plot are senescent (yellow). Recorded as days since sowing	IPK2019, IPK2020, JHI2020, UMN2019, UMN2020	IPK2019, IPK2020, JHI2020, UMN2019, UMN2020
Days from awn tipping to heading	Derived from days to awn tipping and days to heading	IPK2019, IPK2020, JHI2020, UMN2019, UMN2020	IPK2019, IPK2020, JHI2020, UMN2020
Days from awn tipping to senescence	Derived from days to awn tipping and days to senescence	IPK2019, IPK2020, JHI2020, UMN2019, UMN2020	IPK2019, IPK2020, JHI2020, UMN2019, UMN2020
Days from heading to senescence	Derived from days to heading and days to senescence	IPK2019, IPK2020, JHI2020, UMN2019, UMN2020	IPK2019, IPK2020, UMN2019, UMN2020
Growth habit (GH)	Visual evaluation using a scale of 1 (erect), 2 (intermediate) and 3 (prostrate). Recorded at the onset of stem elongation	IPK2019, IPK2020, JHI2020, UMN2019, UMN2020	IPK2019, IPK2020, JHI2020, UMN2019, UMN2020
Height traits
Height and length traits
Peduncle base height	Height of the base of the peduncle in cm	IPK2019, IPK2020, JHI2019, JHI_Poly2019, JHI2020, UMN2019	IPK2019, IPK2020, JHI_Poly2019, JHI2020, UMN2019
Flag leaf blade height	Height of the flag leaf sheath in cm	IPK2019, IPK2020, JHI2019, JHI_Poly2019, JHI2020, UMN2019	IPK2019, IPK2020, JHI_Poly2019, JHI2020, UMN2019
Culm height	Height of the base of the spike in cm	IPK2019, IPK2020, JHI2019, JHI_Poly2019, JHI2020, UMN2019, UMN2020	IPK2019, IPK2020, JHI_Poly2019, JHI2020, UMN2019, UMN2020
Plant height	Height of the top of the spike in cm	IPK2019, IPK2020, JHI2019, JHI_Poly2019, JHI2020, UMN2019, UMN2020	IPK2019, IPK2020, JHI_Poly2019, JHI2020, UMN2019, UMN2020
Awn tip height	Height of the tip of the awns in cm	IPK2019, IPK2020, JHI2019, JHI_Poly2019, JHI2020, UMN2019, UMN2020	IPK2019, IPK2020, JHI_Poly2019, JHI2020, UMN2019, UMN2020
Spike base to flag leaf	Calculated distance from base of spike to flag leaf sheath (auricle) in cm	IPK2019, IPK2020, JHI2019, JHI_Poly2019, JHI2020, UMN2019	IPK2019, IPK2020, JHI_Poly2019, JHI2020, UMN2019
Peduncle length	Calculated distance from base of spike to base of peduncle in cm	IPK2019, IPK2020, JHI2019, JHI_Poly2019, JHI2020, UMN2019	IPK2019, IPK2020, JHI_Poly2019, JHI2020, UMN2019
Awn length	Calculated distance from tip of awns to top of spike in cm	IPK2019, IPK2020, JHI2019, JHI_Poly2019, JHI2020, UMN2019, UMN2020	IPK2019, IPK2020, JHI_Poly2019, JHI2020, UMN2019, UMN2020
Spike culm ratio	Spike length divided by culm height	IPK2019, IPK2020, JHI2019, JHI_Poly2019, JHI2020, UMN2019, UMN2020	IPK2019, IPK2020, JHI_Poly2019, JHI2020, UMN2019, UMN2020
Spike traits (recorded on 10-15 main tiller traits per plot after harvest)
Rachis node number	Number of rachis nodes	IPK2019, IPK2020, JHI2020, UMN2019, UMN2020	IPK2019, IPK2020, JHI2020, UMN2019, UMN2020
Spike length	Spike length in cm	IPK2019, IPK2020, JHI2019, JHI_Poly2019, JHI2020, UMN2019, UMN2020	IPK2019, IPK2020, JHI_Poly2019, JHI2020, UMN2019, UMN2020
Spike density	Rachis node number divided by Spike length	IPK2019, IPK2020, JHI2020, UMN2019, UMN2020	IPK2019, IPK2020, JHI2020, UMN2019, UMN2020
Grain traits
Grain traits (recorded on 10-15 main tiller traits per plot after harvest) using a Marvin Seed Analyzer 6
Grain area	Area of all kernels per spike in mm2. Recorded using the automatic grain area calculation function in the Marvin SeedAnalyzer 6 software	IPK2019, IPK2020, JHI2019, JHI2020, UMN2019, UMN2020	IPK2019, IPK2020, JHI2020, UMN2019, UMN2020
Kernel roundness	Roundness of all kernels per spike. Recorded using the automatic kernel roundness calculation function in the Marvin SeedAnalyzer 6 software	IPK2019, IPK2020, UMN2019, UMN2020	IPK2019, IPK2020, UMN2019, UMN2020
Thousand kernel weight (TKW)	Calculated from the number and weight of the kernels using the Marvin SeedAnalyzer 6 software	IPK2019, IPK2020, JHI2019, JHI2020, UMN2019, UMN2020	IPK2019, IPK2020, JHI2020, UMN2019, UMN2020
Grain length	Length of all kernels per spike in cm	IPK2019, IPK2020, JHI2019, JHI2020, UMN2019, UMN2020	IPK2019, IPK2020, JHI2020, UMN2019, UMN2020
Grain width	Width of all kernels per spike in cm	IPK2019, IPK2020, JHI2019, JHI2020, UMN2019, UMN2020	IPK2019, IPK2020, JHI2020, UMN2019, UMN2020
Spike traits (recorded on 10-15 main tiller traits per plot after harvest)
Infertile florets at top and bottom (=edges) of spike	Number of infertile florets at the top of spike down to first fertile floret + number of infertile florets at the base of spike up to first fertile floret	IPK2019, IPK2020, JHI2020, UMN2019, UMN2020	IPK2019, IPK2020, UMN2019, UMN2020
Infertile florets in the middle of the spike	Number of infertile florets in the center of the spike	IPK2019, IPK2020, JHI2020, UMN2019, UMN2020	IPK2019, UMN2019, UMN2020
Number of fertile grain	Total number of fertile florets	IPK2019, IPK2020, JHI2020, UMN2019, UMN2020	IPK2019, IPK2020, JHI2020, UMN2020
Percent of fertile florets	Total number of fertile florets divided by rachis node number	IPK2019, IPK2020, JHI2020, UMN2019, UMN2020	IPK2019, UMN2019, UMN2020
Number infertile florets	Total number of infertile florets	IPK2019, IPK2020, JHI2020, UMN2019, UMN2020	IPK2019, IPK2020, UMN2019, UMN2020
